# Helix Design Studio: designing antimicrobial peptide candidates for membrane environments

**DOI:** 10.64898/2026.10.20.760466

**Authors:** Daniel Conde-Torres, Rebeca García-Fandiño, Ángel Piñeiro

## Abstract

The activity of many antimicrobial peptides (AMPs) depends on how their sequences interact with different membrane environments. This creates a design challenge: improving compatibility with a target environment can also favour interactions under conditions where activity is undesirable. Helix Design Studio is an open-source web application that addresses this challenge by analysing and designing peptide sequences on a prescribed ***α***-helical scaffold. A published environmental scoring framework combines intrinsic helix propensity, residue-pair interactions, electrostatics and hydrophobic exposure to evaluate the assumed helical state in idealized solvents and interfacial environments. A shared, sequence-dependent alignment rule links the amphipathic residue pattern to the interfacial geometry during both analysis and optimization. Users can inspect score contributions, generate candidate families and search for sequences that favour a target environment or balance compatibility across environments. Computational demonstrations show that environmental assumptions and helix orientation affect candidate rankings and sequence selection. Agreement with an independent descriptor implementation and exhaustive enumeration of a tractable sequence space support computational consistency. Downloadable sequences, scores and calculation settings provide reproducible starting points for simulation and experimental characterization. The scores assess model compatibility; they do not predict folding equilibria or establish biological selectivity. Helix Design Studio is freely available at https://helix.simbioslab.com/.

**Scientific Contribution:** Helix Design Studio connects sequence analysis and candidate generation with explicit design objectives across solvent and interfacial environments. An interpretable scoring framework supports diverse peptide families, preferences for a target over competing environments and compromises between conditions; downloadable sequences, scores and calculation settings make the design choices reproducible.
