## Additional file 1. Evaluated software source and dependencies for "Helix Design Studio: designing antimicrobial peptide candidates for membrane environments": helix_pairs_prop.txt

A	R	N	D	C	Q	E	G	H	I	L	K	M	F	P	S	T	W	Y	V
2.734	1.724	0.817	0.721	1.221	1.524	1.326	0.764	1.114	1.251	1.782	1.316	1.637	1.301	0.000	1.036	0.799	1.218	1.329	1.107
1.648	1.466	0.886	1.197	0.697	1.593	2.216	0.517	0.902	0.983	1.404	1.005	1.248	0.870	0.000	0.799	0.771	1.003	0.876	0.728
1.224	1.013	0.882	0.669	0.873	1.329	1.066	0.338	0.663	0.935	1.075	1.076	1.138	0.822	0.000	0.741	0.689	0.981	0.841	0.699
1.769	1.804	0.976	0.729	0.775	1.557	1.292	0.389	0.820	0.927	1.201	1.615	1.325	0.988	0.000	0.859	0.815	1.127	0.882	0.756
1.448	0.893	0.644	0.445	1.800	0.724	0.696	0.486	0.855	1.051	1.480	0.716	1.575	1.057	0.000	0.688	0.558	1.276	0.998	0.814
1.777	1.483	1.433	1.954	0.822	1.943	2.046	0.526	0.980	1.045	1.429	1.428	1.462	1.087	0.000	1.012	0.906	1.382	0.974	0.704
1.900	2.523	1.460	0.873	0.794	2.144	1.806	0.501	1.146	1.063	1.451	2.490	1.315	1.015	0.000	1.074	0.914	1.141	0.967	0.763
1.155	0.770	0.370	0.386	0.606	0.602	0.512	0.370	0.453	0.550	0.825	0.524	0.819	0.590	0.000	0.507	0.457	0.577	0.551	0.514
1.238	1.107	0.627	0.570	1.088	1.148	0.900	0.365	0.913	1.017	1.264	0.881	1.403	0.749	0.000	0.676	0.736	0.885	0.701	0.994
1.275	1.117	0.908	0.423	1.640	1.109	0.856	0.432	0.947	1.690	1.946	1.228	1.731	1.311	0.000	0.619	0.753	0.988	1.186	1.167
1.575	1.374	0.761	0.519	1.705	1.250	1.008	0.495	1.201	1.690	2.268	1.200	1.909	1.496	0.000	0.766	0.778	1.175	1.501	1.238
1.297	1.016	0.957	1.551	0.566	1.545	2.264	0.381	0.724	0.928	1.077	1.465	1.061	0.817	0.000	0.787	0.692	0.751	0.865	0.553
1.580	1.244	0.996	0.542	1.795	1.237	0.994	0.569	1.206	1.719	2.031	1.191	2.878	1.571	0.000	0.756	0.752	1.281	1.429	1.197
1.143	0.918	0.688	0.335	1.884	0.977	0.644	0.343	1.089	1.165	1.637	0.860	1.844	1.328	0.000	0.625	0.682	1.132	1.391	1.283
1.276	1.000	0.421	0.410	0.405	0.986	0.855	0.238	0.492	0.531	0.726	0.898	0.673	0.516	0.000	0.442	0.398	0.559	0.486	0.471
1.484	1.244	0.839	0.632	0.888	1.303	0.945	0.439	0.845	1.010	1.211	1.216	1.324	1.019	0.000	0.804	0.716	0.960	0.876	0.712
1.297	1.192	0.865	0.536	1.036	1.153	0.863	0.384	0.821	1.332	1.598	0.989	1.513	0.999	0.000	0.579	0.653	0.983	0.875	0.995
1.342	1.244	1.046	0.419	1.803	1.496	0.977	0.447	1.246	1.181	1.434	1.133	1.704	1.309	0.000	0.777	0.819	1.328	1.197	1.053
1.069	1.206	0.794	0.338	1.393	1.135	0.730	0.361	1.196	1.162	1.526	1.362	1.603	1.024	0.000	0.636	0.671	0.899	1.074	1.072
1.197	1.063	0.699	0.356	1.322	0.924	0.783	0.338	0.820	1.386	1.793	1.054	1.615	1.004	0.000	0.563	0.692	0.874	0.952	1.062
