## Additional file 1. Evaluated software source and dependencies for "Helix Design Studio: designing antimicrobial peptide candidates for membrane environments": helix_sd_i_3.txt

A	G	S	T	N	D	Q	E	H	K	R	Y	F	W	V	I	M	L	C	P
0.000	0.000	0.050	-0.050	-0.050	-0.050	-0.050	-0.150	-0.150	-0.150	-0.150	-0.130	-0.130	-0.130	-0.050	-0.150	-0.150	-0.250	0.000	0.000
0.200	0.400	0.600	0.600	0.600	0.600	0.000	0.000	0.020	0.000	0.000	0.050	0.050	0.050	0.000	0.000	0.000	0.000	0.000	0.000
0.150	0.400	0.400	0.400	0.600	0.600	0.000	0.000	0.020	0.000	0.000	0.050	0.050	0.050	0.000	0.000	0.000	0.000	0.000	0.000
0.150	0.400	0.400	0.400	0.600	0.600	0.000	0.000	0.020	0.000	0.000	0.050	0.050	0.050	0.000	0.000	0.000	0.000	0.000	0.000
0.150	0.400	0.600	0.600	0.600	0.600	0.000	0.000	0.020	0.000	0.000	0.050	0.050	0.050	0.000	0.000	0.000	0.000	0.000	0.000
0.150	0.400	0.600	0.600	0.600	0.300	0.000	0.300	-0.100	-0.200	-0.200	0.050	0.050	0.050	0.000	0.000	0.000	0.000	0.000	0.000
-0.000	-0.050	0.050	-0.050	-0.050	-0.050	0.000	-0.100	-0.050	-0.100	-0.100	-0.200	-0.200	-0.200	-0.150	-0.150	-0.150	-0.150	0.000	0.000
-0.000	-0.050	0.050	-0.050	-0.050	0.300	-0.140	0.300	-0.100	-0.150	-0.150	-0.150	-0.150	-0.150	-0.100	-0.100	-0.100	-0.100	0.000	0.000
0.000	0.020	0.000	0.000	0.000	0.000	0.000	-0.200	0.100	0.150	0.150	-0.250	-0.200	-0.300	-0.110	-0.110	-0.110	-0.110	0.000	0.000
0.000	0.000	0.000	0.000	0.000	0.200	0.000	0.200	0.200	0.300	0.300	0.000	0.000	0.000	0.000	0.000	0.000	0.000	0.000	0.000
0.000	0.000	0.000	0.000	0.000	0.200	0.000	0.200	0.200	0.300	0.300	0.000	0.000	0.000	0.000	0.000	0.000	0.000	0.000	0.000
0.000	0.130	0.130	0.130	0.130	0.130	0.000	-0.310	-0.250	-0.310	-0.310	-0.200	-0.200	-0.200	-0.250	-0.250	-0.250	-0.250	0.000	0.000
0.000	0.130	0.130	0.130	0.130	0.130	0.000	-0.310	-0.250	-0.310	-0.310	-0.200	-0.200	-0.200	-0.250	-0.250	-0.250	-0.250	0.000	0.000
0.000	0.130	0.130	0.130	0.130	0.130	0.000	-0.310	-0.250	-0.310	-0.310	-0.200	-0.200	-0.200	-0.250	-0.250	-0.250	-0.250	0.000	0.000
0.100	0.000	-0.000	0.000	0.000	0.000	-0.150	-0.150	-0.350	-0.150	-0.150	-0.450	-0.450	-0.450	-0.350	-0.350	-0.350	-0.350	0.000	0.000
0.100	0.000	-0.000	0.000	0.000	0.000	-0.150	-0.150	-0.350	-0.150	-0.150	-0.450	-0.450	-0.450	-0.350	-0.350	-0.350	-0.350	0.000	0.000
0.100	0.000	-0.000	0.000	0.000	0.000	-0.150	-0.150	-0.300	-0.150	-0.150	-0.450	-0.450	-0.450	-0.350	-0.350	-0.350	-0.350	0.000	0.000
0.100	0.000	-0.000	0.000	0.000	0.000	-0.150	-0.150	-0.350	-0.150	-0.150	-0.450	-0.450	-0.450	-0.350	-0.350	-0.350	-0.350	0.000	0.000
0.000	0.000	0.000	0.000	0.000	0.000	0.000	0.000	0.000	0.000	0.000	0.000	0.000	0.000	0.000	0.000	0.000	0.000	0.000	0.000
0.000	0.000	0.000	0.000	0.000	0.000	0.000	0.000	0.000	0.000	0.000	0.000	0.000	0.000	0.000	0.000	0.000	0.000	0.000	0.000
