## Additional file 1. Evaluated software source and dependencies for "Helix Design Studio: designing antimicrobial peptide candidates for membrane environments": helix_sd_i_4.txt

A	G	S	T	N	D	Q	E	H	K	R	Y	F	W	V	I	M	L	C	P
0.000	0.000	0.210	0.210	0.210	0.210	0.000	-0.100	-0.050	-0.100	-0.100	-0.100	-0.100	-0.100	-0.050	-0.100	-0.100	-0.200	0.000	0.000
0.300	0.600	0.600	0.600	0.600	0.600	-0.070	-0.070	0.000	0.100	0.100	0.170	0.170	0.170	0.400	0.400	0.400	0.400	0.000	0.000
0.100	0.600	0.600	0.600	0.600	0.600	-0.100	-0.100	-0.050	-0.100	-0.100	0.170	0.170	0.170	0.400	0.400	0.400	0.400	0.000	0.000
0.100	0.600	0.600	0.600	0.600	0.600	-0.100	-0.100	-0.050	-0.100	-0.100	0.170	0.170	0.170	0.400	0.400	0.400	0.400	0.000	0.000
0.100	0.600	0.600	0.600	0.600	0.600	-0.100	-0.100	-0.050	-0.100	-0.100	0.170	0.170	0.170	0.400	0.400	0.400	0.400	0.000	0.000
0.100	0.600	0.600	0.600	0.600	0.600	0.000	0.000	-0.200	-0.320	-0.400	0.170	0.170	0.170	0.400	0.400	0.400	0.400	0.000	0.000
-0.000	0.000	0.000	0.000	0.000	-0.350	0.000	-0.100	-0.150	-0.250	-0.300	-0.260	-0.260	-0.260	-0.050	-0.050	-0.050	-0.050	0.000	0.000
-0.000	0.020	0.000	0.000	0.000	0.000	0.000	0.000	-0.300	-0.420	-0.500	-0.100	-0.100	-0.100	0.000	0.000	0.000	0.000	0.000	0.000
0.000	0.000	0.000	0.000	0.000	0.000	0.000	0.100	0.100	0.150	0.150	-0.250	-0.200	-0.300	-0.107	-0.107	-0.107	-0.107	0.000	0.000
0.000	0.020	0.000	0.000	0.000	0.150	0.000	0.100	0.200	0.300	0.300	-0.200	-0.200	-0.200	-0.150	-0.150	-0.150	-0.150	0.000	0.000
0.000	0.020	0.000	0.000	0.000	0.150	0.000	0.100	0.200	0.300	0.300	-0.200	-0.200	-0.200	-0.150	-0.150	-0.150	-0.150	0.000	0.000
0.000	0.320	0.320	0.320	0.320	0.320	0.000	0.000	-0.850	0.000	0.000	-0.500	-0.500	-0.500	-0.300	-0.300	-0.300	-0.300	0.000	0.000
0.000	0.320	0.320	0.320	0.320	0.320	0.000	0.000	-0.800	0.000	0.000	-0.500	-0.500	-0.500	-0.300	-0.300	-0.300	-0.300	0.000	0.000
0.000	0.320	0.320	0.320	0.320	0.320	0.000	0.000	-0.900	0.000	0.000	-0.500	-0.500	-0.500	-0.300	-0.300	-0.300	-0.300	0.000	0.000
0.100	0.000	1.100	1.100	1.100	1.100	-0.080	-0.080	-0.100	-0.080	-0.080	0.000	0.000	0.000	-0.450	-0.450	-0.450	-0.450	0.000	0.000
0.100	0.000	1.100	1.100	1.100	1.100	-0.080	-0.080	-0.100	-0.080	-0.080	0.000	0.000	0.000	-0.450	-0.450	-0.450	-0.450	0.000	0.000
0.100	0.000	1.100	1.100	1.100	1.100	-0.080	-0.080	-0.100	-0.080	-0.080	0.000	0.000	0.000	-0.450	-0.450	-0.450	-0.450	0.000	0.000
0.100	0.000	1.100	1.100	1.100	1.100	-0.080	-0.080	-0.100	-0.080	-0.080	0.000	0.000	0.000	-0.450	-0.450	-0.450	-0.450	0.000	0.000
0.000	0.000	0.000	0.000	0.000	0.000	0.000	0.000	0.000	0.000	0.000	0.000	0.000	0.000	0.000	0.000	0.000	0.000	0.000	0.000
0.000	0.000	0.000	0.000	0.000	0.000	0.000	0.000	0.000	0.000	0.000	0.000	0.000	0.000	0.000	0.000	0.000	0.000	0.000	0.000
