## Additional file 1. Evaluated software source and dependencies for "Helix Design Studio: designing antimicrobial peptide candidates for membrane environments": munoz_serrano1994_table2_i3.csv

residue_i / residue_i_plus_k	A	G	S	T	N	D	Q	E	H	K	R	Y	F	W	V	I	M	L
A	0	0	0.05	-0.05	-0.05	-0.05	-0.05	-0.15	-0.15	-0.15	-0.15	-0.13	-0.13	-0.13	-0.05	-0.15	-0.15	-0.25
G	0.2	0.4	0.6	0.6	0.6	0.6	0	0	0.02	0	0	0.05	0.05	0.05	0	0	0	0
S	0.15	0.4	0.4	0.4	0.6	0.6	0	0	0.02	0	0	0.05	0.05	0.05	0	0	0	0
T	0.15	0.4	0.4	0.4	0.6	0.6	0	0	0.02	0	0	0.05	0.05	0.05	0	0	0	0
N	0.15	0.4	0.6	0.6	0.6	0.6	0	0	0.02	0	0	0.05	0.05	0.05	0	0	0	0
D	0.15	0.4	0.6	0.6	0.6	0.3	0	0.3	-0.1	-0.2	-0.2	0.05	0.05	0.05	0	0	0	0
Q	-0	-0.05	0.05	-0.05	-0.05	-0.05	0	-0.1	-0.05	-0.1	-0.1	-0.2	-0.2	-0.2	-0.15	-0.15	-0.15	-0.15
E	-0	-0.05	0.05	-0.05	-0.05	0.3	-0.14	0.3	-0.1	-0.15	-0.15	-0.15	-0.15	-0.15	-0.1	-0.1	-0.1	-0.1
H	0	0.02	0	0	0	0	0	-0.2	0.1	0.15	0.15	-0.25	-0.2	-0.3	-0.11	-0.11	-0.11	-0.11
K	0	0	0	0	0	0.2	0	0.2	0.2	0.3	0.3	0	0	0	0	0	0	0
R	0	0	0	0	0	0.2	0	0.2	0.2	0.3	0.3	0	0	0	0	0	0	0
F	0	0.13	0.13	0.13	0.13	0.13	0	-0.31	-0.25	-0.31	-0.31	-0.2	-0.2	-0.2	-0.25	-0.25	-0.25	-0.25
Y	0	0.13	0.13	0.13	0.13	0.13	0	-0.31	-0.25	-0.31	-0.31	-0.2	-0.2	-0.2	-0.25	-0.25	-0.25	-0.25
W	0	0.13	0.13	0.13	0.13	0.13	0	-0.31	-0.25	-0.31	-0.31	-0.2	-0.2	-0.2	-0.25	-0.25	-0.25	-0.25
V	0.1	0	-0	0	0	0	-0.15	-0.15	-0.35	-0.15	-0.15	-0.45	-0.45	-0.45	-0.35	-0.35	-0.35	-0.35
I	0.10	0	-0	0	0	0	-0.15	-0.15	-0.35	-0.15	-0.15	-0.45	-0.45	-0.45	-0.35	-0.35	-0.35	-0.35
M	0.1	0	-0	0	0	0	-0.15	-0.15	-0.3	-0.15	-0.15	-0.45	-0.45	-0.45	-0.35	-0.35	-0.35	-0.35
L	0.1	0	-0	0	0	0	-0.15	-0.15	-0.35	-0.15	-0.15	-0.45	-0.45	-0.45	-0.35	-0.35	-0.35	-0.35
