## Additional file 1. Evaluated software source and dependencies for "Helix Design Studio: designing antimicrobial peptide candidates for membrane environments": munoz_serrano1994_table2_i4.csv

residue_i / residue_i_plus_k	A	G	S	T	N	D	Q	E	H	K	R	Y	F	W	V	I	M	L
A	0	0	0.21	0.21	0.21	0.21	0	-0.1	-0.05	-0.1	-0.1	-0.1	-0.1	-0.1	-0.05	-0.1	-0.1	-0.2
G	0.3	0.6	0.6	0.6	0.6	0.6	-0.07	-0.07	0	0.1	0.1	0.17	0.17	0.17	0.4	0.4	0.4	0.4
S	0.1	0.6	0.6	0.6	0.6	0.6	-0.1	-0.1	-0.05	-0.1	-0.1	0.17	0.17	0.17	0.4	0.4	0.4	0.4
T	0.1	0.6	0.6	0.6	0.6	0.6	-0.1	-0.1	-0.05	-0.1	-0.1	0.17	0.17	0.17	0.4	0.4	0.4	0.4
N	0.1	0.6	0.6	0.6	0.6	0.6	-0.1	-0.1	-0.05	-0.1	-0.1	0.17	0.17	0.17	0.4	0.4	0.4	0.4
D	0.1	0.6	0.6	0.6	0.6	0.6	0	0	-0.2	-0.32	-0.4	0.17	0.17	0.17	0.4	0.4	0.4	0.4
Q	0	0	0	0	0	-0.35	0	-0.1	-0.15	-0.25	-0.3	-0.26	-0.26	-0.26	-0.05	-0.05	-0.05	-0.05
E	0	0.02	0	0	0	0	0	0	-0.3	-0.42	-0.5	-0.1	-0.1	-0.1	0	0	0	0
H	0	0	0	0	0	0	0	0.1	0.1	0.15	0.15	-0.25	-0.2	-0.3	-0.107	-0.107	-0.107	-0.107
K	0	0.02	0	0	0	0.15	0	0.1	0.2	0.3	0.3	-0.2	-0.2	-0.2	-0.15	-0.15	-0.15	-0.15
R	0	0.02	0	0	0	0.15	0	0.1	0.2	0.3	0.3	-0.2	-0.2	-0.2	-0.15	-0.15	-0.15	-0.15
F	0	0.32	0.32	0.32	0.32	0.32	0	0	-0.8	0	0	-0.5	-0.5	-0.5	-0.3	-0.3	-0.3	-0.3
Y	0	0.32	0.32	0.32	0.32	0.32	0	0	-0.85	0	0	-0.5	-0.5	-0.5	-0.3	-0.3	-0.3	-0.3
W	0	0.32	0.32	0.32	0.32	0.32	0	0	-0.9	0	0	-0.5	-0.5	-0.5	-0.3	-0.3	-0.3	-0.3
V	0.1	0	1.1	1.1	1.1	1.1	-0.08	-0.08	-0.1	-0.08	-0.08	0	0	0	-0.45	-0.45	-0.45	-0.45
I	0.1	0	1.1	1.1	1.1	1.1	-0.08	-0.08	-0.1	-0.08	-0.08	0	0	0	-0.45	-0.45	-0.45	-0.45
M	0.1	0	1.1	1.1	1.1	1.1	-0.08	-0.08	-0.1	-0.08	-0.08	0	0	0	-0.45	-0.45	-0.45	-0.45
L	0.1	0	1.1	1.1	1.1	1.1	-0.08	-0.08	-0.1	-0.08	-0.08	0	0	0	-0.45	-0.45	-0.45	-0.45
