## Additional file 1. Evaluated software source and dependencies for "Helix Design Studio: designing antimicrobial peptide candidates for membrane environments": nacar2020_figure3.csv

visual_row_j / visual_column_i	A	R	N	D	C	Q	E	G	H	I	L	K	M	F	P	S	T	W	Y	V
A	2.734	1.648	1.224	1.769	1.448	1.777	1.900	1.155	1.238	1.275	1.575	1.297	1.580	1.143	1.276	1.484	1.297	1.342	1.069	1.197
R	1.724	1.466	1.013	1.804	0.893	1.483	2.523	0.770	1.107	1.117	1.374	1.016	1.244	0.918	1.000	1.244	1.192	1.244	1.206	1.063
N	0.817	0.886	0.882	0.976	0.644	1.433	1.460	0.370	0.627	0.908	0.761	0.957	0.996	0.688	0.421	0.839	0.865	1.046	0.794	0.699
D	0.721	1.197	0.669	0.729	0.445	1.954	0.873	0.386	0.570	0.423	0.519	1.551	0.542	0.335	0.410	0.632	0.536	0.419	0.338	0.356
C	1.221	0.697	0.873	0.775	1.800	0.822	0.794	0.606	1.088	1.640	1.705	0.566	1.795	1.884	0.405	0.888	1.036	1.803	1.393	1.322
Q	1.524	1.593	1.329	1.557	0.724	1.943	2.144	0.602	1.148	1.109	1.250	1.545	1.237	0.977	0.986	1.303	1.153	1.496	1.135	0.924
E	1.326	2.216	1.066	1.292	0.696	2.046	1.806	0.512	0.900	0.856	1.008	2.264	0.994	0.644	0.855	0.945	0.863	0.977	0.730	0.783
G	0.764	0.517	0.338	0.389	0.486	0.526	0.501	0.370	0.365	0.432	0.495	0.381	0.569	0.343	0.238	0.439	0.384	0.447	0.361	0.338
H	1.114	0.902	0.663	0.820	0.855	0.980	1.146	0.453	0.913	0.947	1.201	0.724	1.206	1.089	0.492	0.845	0.821	1.246	1.196	0.820
I	1.251	0.983	0.935	0.927	1.051	1.045	1.063	0.550	1.017	1.690	1.690	0.928	1.719	1.165	0.531	1.010	1.332	1.181	1.162	1.386
L	1.782	1.404	1.075	1.201	1.480	1.429	1.451	0.825	1.264	1.946	2.268	1.077	2.031	1.637	0.726	1.211	1.598	1.434	1.526	1.793
K	1.316	1.005	1.076	1.615	0.716	1.428	2.490	0.524	0.881	1.228	1.200	1.465	1.191	0.860	0.898	1.216	0.989	1.133	1.362	1.054
M	1.637	1.248	1.138	1.325	1.575	1.462	1.315	0.819	1.403	1.731	1.909	1.061	2.878	1.844	0.673	1.324	1.513	1.704	1.603	1.615
F	1.301	0.870	0.822	0.988	1.057	1.087	1.015	0.590	0.749	1.311	1.496	0.817	1.571	1.328	0.516	1.019	0.999	1.309	1.024	1.004
P	0.000	0.000	0.000	0.000	0.000	0.000	0.000	0.000	0.000	0.000	0.000	0.000	0.000	0.000	0.000	0.000	0.000	0.000	0.000	0.000
S	1.036	0.799	0.741	0.859	0.688	1.012	1.074	0.507	0.676	0.619	0.766	0.787	0.756	0.625	0.442	0.804	0.579	0.777	0.636	0.563
T	0.799	0.771	0.689	0.815	0.558	0.906	0.914	0.457	0.736	0.753	0.778	0.692	0.752	0.682	0.398	0.716	0.653	0.819	0.671	0.692
W	1.218	1.003	0.981	1.127	1.276	1.382	1.141	0.577	0.885	0.988	1.175	0.751	1.281	1.132	0.559	0.960	0.983	1.328	0.899	0.874
Y	1.329	0.876	0.841	0.882	0.998	0.974	0.967	0.551	0.701	1.186	1.501	0.865	1.429	1.391	0.486	0.876	0.875	1.197	1.074	0.952
V	1.107	0.728	0.699	0.756	0.814	0.704	0.763	0.514	0.994	1.167	1.238	0.553	1.197	1.283	0.471	0.712	0.995	1.053	1.072	1.062
