## Additional file 2. Computational evaluation, inputs and results for "Helix Design Studio: designing antimicrobial peptide candidates for membrane environments": exact_search_annealing.csv

seed	sequence	energy	exact_minimum	absolute_optimality_gap	recovered_exact_minimum	wall_seconds
42	LLKKLL	-24.555206117239166	-24.555206117239166	0.0	True	0.02828049985691905
43	LLKKLL	-24.555206117239166	-24.555206117239166	0.0	True	0.02461858280003071
44	LLKKLL	-24.555206117239166	-24.555206117239166	0.0	True	0.024644083809107542
45	LLKKLL	-24.555206117239166	-24.555206117239166	0.0	True	0.024790042079985142
46	LLKKLL	-24.555206117239166	-24.555206117239166	0.0	True	0.024218333885073662
