## Additional file 2. Computational evaluation, inputs and results for "Helix Design Studio: designing antimicrobial peptide candidates for membrane environments": native_design_scores.csv

id	origin	sequence	length	environment	energy	z_score	percentile_lower_is_better	model_net_charge	hydrophobic_moment_per_residue	phase_deg	n_random	reference_seed	n_decoys	calibration_seed	orientation_mode	protocol	term_local	term_env	term_charge	term_pairwise	term_electrostatic	term_neigh	term_total
family_1	family_design	RERRWWKRWWKEWRKWEKKW	20	interfacial_neg	-78.45264793528173	-8.811850099079004	0.0	7	0.8171515742873948	255.34939508702755	500	[42, 1]	2000	42	own hydrophobic moment	native_aligned_design_2000_500	-2.7774763440751933	-33.61637304727617	-25.275378837250148	0.12306268593258088	-13.823949739891596	-3.082532652721192	-78.45264793528173
family_2	family_design	WRWERRWWKREKRWEKRWWR	20	interfacial_neg	-78.3178215187933	-8.79665888912349	0.0	7	0.6165648670847274	82.74652089932309	500	[42, 1]	2000	42	own hydrophobic moment	native_aligned_design_2000_500	-2.830081756447849	-33.6885561657747	-25.275378837250148	0.1418456257328528	-14.10705459135703	-2.558595793696433	-78.3178215187933
family_3	family_design	RREWRREKKWWRRWFRWERR	20	interfacial_neg	-78.21347100336966	-8.78490147073284	0.0	8	0.6066139965397925	119.03847343821822	500	[42, 1]	2000	42	own hydrophobic moment	native_aligned_design_2000_500	-2.9773769110912855	-30.656865188836882	-28.191151904937776	0.09680364180391154	-13.405046626341123	-3.079834013966504	-78.21347100336966
family_4	family_design	WERRWRREWKKWERWWKKLW	20	interfacial_neg	-75.34684130954275	-8.461911550227379	0.0	6	0.8934782339429719	326.39475670719673	500	[42, 1]	2000	42	own hydrophobic moment	native_aligned_design_2000_500	-2.803779050261521	-34.897623400624894	-22.35960576956253	0.08827717571036751	-11.74240719563579	-3.631703069168374	-75.34684130954275
specificity_1	specificity_design	KRWERRWWRWWKKEWRRERK	20	interfacial_neg	-80.24249777107177	-9.03454563118902	0.0	8	0.6274330604683831	102.88638229205283	3000	[42, 1]	2000	42	own hydrophobic moment	native_aligned_design_2000_3000	-2.9510742049049576	-31.41478793307133	-28.191151904937776	0.13270129977745707	-14.812201191089848	-3.0059838368453136	-80.24249777107177
specificity_1	specificity_design	KRWERRWWRWWKKEWRRERK	20	interfacial_neu	-52.051345866133985	-6.8865066928217695	0.0	8	0.6274330604683831	102.88638229205283	3000	[42, 1]	2000	42	own hydrophobic moment	native_aligned_design_2000_3000	-2.9510742049049576	-31.41478793307133	0.0	0.13270129977745707	-14.812201191089848	-3.0059838368453136	-52.051345866133985
specificity_1	specificity_design	KRWERRWWRWWKKEWRRERK	20	homogeneous_polar	-4.4515732456383486	-0.6325390960906797	24.7	8	0.6274330604683831	90.0	3000	[42, 1]	2000	42	fixed wheel phase	native_aligned_design_2000_3000	-2.9510742049049576	-12.17951559600455	0.0	0.13270129977745707	13.552299092339014	-3.0059838368453136	-4.4515732456383486
specificity_2	specificity_design	WKKEKKLLRRWLREWRRWER	20	interfacial_neg	-75.63114026990621	-8.514619604568502	0.0	7	0.7625582069256904	54.25170004426627	3000	[42, 1]	2000	42	own hydrophobic moment	native_aligned_design_2000_3000	-3.24566451419183	-30.6749109684615	-25.275378837250148	0.05488185017731825	-12.835279804064424	-3.654787996115632	-75.63114026990621
specificity_2	specificity_design	WKKEKKLLRRWLREWRRWER	20	interfacial_neu	-50.35576143265607	-6.662065904623479	0.0	7	0.7625582069256904	54.25170004426627	3000	[42, 1]	2000	42	own hydrophobic moment	native_aligned_design_2000_3000	-3.24566451419183	-30.6749109684615	0.0	0.05488185017731825	-12.835279804064424	-3.654787996115632	-50.35576143265607
specificity_2	specificity_design	WKKEKKLLRRWLREWRRWER	20	homogeneous_polar	-4.902034083254691	-0.6948247626653813	22.733333333333334	7	0.7625582069256904	90.0	3000	[42, 1]	2000	42	fixed wheel phase	native_aligned_design_2000_3000	-3.24566451419183	-10.024241245373315	0.0	0.05488185017731825	11.967777822248767	-3.654787996115632	-4.902034083254691
cross_1	cross_design	RERRWFEKEKEREKKEREKE	20	interfacial_neg	-68.22438468556263	-7.659407584076167	0.0	2	0.18118347128801385	258.657319241193	500	[42, 1]	2000	42	own hydrophobic moment	native_aligned_design_2000_500	-2.9878979935658165	-2.776135668783633	-16.52805963418729	0.2729863814107365	-39.377039666470594	-6.8282381039660365	-68.22438468556263
cross_1	cross_design	RERRWFEKEKEREKKEREKE	20	homogeneous_polar	-68.06179245652739	-9.434185501572058	0.0	2	0.18118347128801385	90.0	500	[42, 1]	2000	42	fixed wheel phase	native_aligned_design_2000_500	-2.9878979935658165	-27.748360749943224	0.0	0.2729863814107365	-30.770281990463044	-6.8282381039660365	-68.06179245652739
