## Additional file 2. Computational evaluation, inputs and results for "Helix Design Studio: designing antimicrobial peptide candidates for membrane environments": penetration.csv

penetration_percent	wheel_halfwidth_deg	environment_preset	penetration_regime	energy	z_score	percentile_lower_is_better
0	-1.0	homogeneous_polar	polar_endpoint	23.862465547893933	3.3519320078683768	100.0
5	45.5	interfacial_neg	interfacial	-19.51285794737725	-2.1542742106948225	1.9
10	51.0	interfacial_neg	interfacial	-30.04574174684779	-3.321418069588505	0.2
15	56.5	interfacial_neg	interfacial	-36.137547246784585	-3.997234134444581	0.1
20	62.0	interfacial_neg	interfacial	-37.243841984197964	-4.115635025285352	0.1
25	67.5	interfacial_neg	interfacial	-43.560724316173946	-4.766471932776693	0.0
30	73.0	interfacial_neg	interfacial	-49.45408308891575	-5.472334144289512	0.0
35	78.5	interfacial_neg	interfacial	-50.689150746812594	-5.698542514472722	0.0
40	84.0	interfacial_neg	interfacial	-50.66512784694546	-5.6974249221174285	0.0
45	89.5	interfacial_neg	interfacial	-57.69527932313043	-6.49774737659786	0.0
50	95.0	interfacial_neg	interfacial	-62.98842200222557	-7.065943995307497	0.0
55	100.5	interfacial_neg	interfacial	-63.46647242982625	-7.148033021833244	0.0
60	106.0	interfacial_neg	interfacial	-62.616487940184534	-7.130514131945266	0.0
65	111.5	interfacial_neg	interfacial	-53.43580681197887	-6.1192490847251335	0.0
70	117.0	interfacial_neg	interfacial	-44.30538521173847	-5.016558686876947	0.0
75	122.5	interfacial_neg	interfacial	-44.24623275002179	-5.056885590482788	0.0
80	128.0	interfacial_neg	interfacial	-33.39072079689927	-3.896719516261044	0.1
85	133.5	interfacial_neg	interfacial	-21.533162247606313	-2.4111427099368004	1.2
90	139.0	interfacial_neg	interfacial	-23.556365888503358	-2.6520746681086664	0.5
95	144.5	interfacial_neg	interfacial	-25.477149670275963	-2.8920475338849596	0.4
100	180.0	homogeneous_apolar	apolar_endpoint	23.482695497874936	2.8967768110285164	99.7
