## Additional file 2. Computational evaluation, inputs and results for "Helix Design Studio: designing antimicrobial peptide candidates for membrane environments": reference_sampling_sensitivity.csv

n_decoys	n_random	seed	energy	z_score	percentile_lower_is_better	wall_seconds
500	500	42	-57.6161619644437	-6.66806573768746	0.0	0.03408629214391112
500	500	43	-59.45052475732964	-7.013816534502215	0.0	0.034235290717333555
500	500	44	-56.938632196705875	-6.34155195553522	0.0	0.03449745802208781
500	2000	42	-57.6161619644437	-6.664753713522295	0.0	0.0658433330245316
500	2000	43	-59.45052475732964	-6.760086546551053	0.0	0.06640495825558901
500	2000	44	-56.938632196705875	-6.390626293496703	0.0	0.06768908398225904
2000	500	42	-57.76599395502004	-6.481036063699054	0.0	0.017780291847884655
2000	500	43	-57.11348352011687	-6.735897616775148	0.0	0.08142016688361764
2000	500	44	-55.96602321413823	-6.415599423634321	0.0	0.08216233411803842
2000	2000	42	-57.76599395502004	-6.464787127138712	0.0	0.06869416730478406
2000	2000	43	-57.11348352011687	-6.497350936059611	0.0	0.06773166684433818
2000	2000	44	-55.96602321413823	-6.45954759284999	0.0	0.07299187500029802
