## Additional file 2. Computational evaluation, inputs and results for "Helix Design Studio: designing antimicrobial peptide candidates for membrane environments": scores.csv

id	origin	sequence	length	environment	energy	z_score	percentile_lower_is_better	model_net_charge	hydrophobic_moment_per_residue	phase_deg	n_random	reference_seed	n_decoys	calibration_seed	orientation_mode	protocol	term_local	term_env	term_charge	term_pairwise	term_electrostatic	term_neigh	term_total
probe_amphiphilic	hand_specified	LKKLLKLLKKLLKLLKKLLK	20	homogeneous_polar	23.862465547893933	3.3519320078683768	100.0	9	0.861238995710363	90.0	1000	[42, 1]	2000	42	fixed wheel phase	common_2000_1000_seed42_autoaligned	-4.0031824523580735	0.18988502500949	0.0	-0.17276861592169857	32.70636503372401	-4.857833442559796	23.862465547893933
probe_amphiphilic	hand_specified	LKKLLKLLKKLLKLLKKLLK	20	homogeneous_apolar	23.482695497874936	2.8967768110285164	99.7	9	0.861238995710363	90.0	1000	[42, 1]	2000	42	fixed wheel phase	common_2000_1000_seed42_autoaligned	-4.0031824523580735	-0.18988502500949	0.0	-0.17276861592169857	32.70636503372399	-4.857833442559796	23.482695497874936
probe_amphiphilic	hand_specified	LKKLLKLLKKLLKLLKKLLK	20	interfacial_neg	-57.76599395502004	-6.535868695006403	0.0	9	0.861238995710363	47.31372871393533	1000	[42, 1]	2000	42	own hydrophobic moment	common_2000_1000_seed42_autoaligned	-4.0031824523580735	-34.302112673012104	-22.35960576956253	-0.17276861592169857	7.929508998394157	-4.857833442559796	-57.76599395502004
probe_amphiphilic	hand_specified	LKKLLKLLKKLLKLLKKLLK	20	interfacial_neu	-35.406388185457516	-4.752347760451139	0.0	9	0.861238995710363	47.31372871393533	1000	[42, 1]	2000	42	own hydrophobic moment	common_2000_1000_seed42_autoaligned	-4.0031824523580735	-34.302112673012104	0.0	-0.17276861592169857	7.929508998394157	-4.857833442559796	-35.406388185457516
probe_amphiphilic	hand_specified	LKKLLKLLKKLLKLLKKLLK	20	interfacial_pos	-31.738968453296273	-3.8286298805057033	0.0	9	0.861238995710363	47.31372871393533	1000	[42, 1]	2000	42	own hydrophobic moment	common_2000_1000_seed42_autoaligned	-4.0031824523580735	-34.302112673012104	3.6674197321612434	-0.17276861592169857	7.929508998394157	-4.857833442559796	-31.738968453296273
probe_hydrophobic	hand_specified	LLLLLLLLLLLLLLLLLLLL	20	homogeneous_polar	13.512657287815687	1.9014941210946406	98.2	0	0.10927389364671194	90.0	1000	[42, 1]	2000	42	fixed wheel phase	common_2000_1000_seed42_autoaligned	-4.239906808035024	32.599321067731346	0.0	-0.9087941763517526	0.03208655571932742	-13.970049351248212	13.512657287815687
probe_hydrophobic	hand_specified	LLLLLLLLLLLLLLLLLLLL	20	homogeneous_apolar	-51.68598484764701	-6.442512844058065	0.0	0	0.10927389364671194	90.0	1000	[42, 1]	2000	42	fixed wheel phase	common_2000_1000_seed42_autoaligned	-4.239906808035024	-32.599321067731346	0.0	-0.9087941763517526	0.03208655571932741	-13.970049351248212	-51.68598484764701
probe_hydrophobic	hand_specified	LLLLLLLLLLLLLLLLLLLL	20	interfacial_neg	-11.977648797257014	-1.3445705925086966	9.6	0	0.10927389364671194	310.0000000000002	1000	[42, 1]	2000	42	own hydrophobic moment	common_2000_1000_seed42_autoaligned	-4.239906808035024	3.2511547258427633	3.8823518396260708	-0.9087941763517526	0.0075949729091400455	-13.970049351248212	-11.977648797257014
probe_hydrophobic	hand_specified	LLLLLLLLLLLLLLLLLLLL	20	interfacial_neu	-15.860000636883086	-2.1326462876451586	1.8	0	0.10927389364671194	310.0000000000002	1000	[42, 1]	2000	42	own hydrophobic moment	common_2000_1000_seed42_autoaligned	-4.239906808035024	3.2511547258427633	0.0	-0.9087941763517526	0.0075949729091400455	-13.970049351248212	-15.860000636883086
probe_hydrophobic	hand_specified	LLLLLLLLLLLLLLLLLLLL	20	interfacial_pos	-12.192580904721842	-1.482211673526314	7.3	0	0.10927389364671194	310.0000000000002	1000	[42, 1]	2000	42	own hydrophobic moment	common_2000_1000_seed42_autoaligned	-4.239906808035024	3.2511547258427633	3.6674197321612434	-0.9087941763517526	0.0075949729091400455	-13.970049351248212	-12.192580904721842
probe_acidic	hand_specified	LEELLELLEELLELLEELLE	20	homogeneous_polar	27.46210526477041	3.8563909981118982	100.0	-9	0.7475049541065972	90.0	1000	[42, 1]	2000	42	fixed wheel phase	common_2000_1000_seed42_autoaligned	-3.3403542564626107	4.4067261458097295	0.0	-0.22896297035705027	32.70636503372401	-6.081668687943673	27.46210526477041
probe_acidic	hand_specified	LEELLELLEELLELLEELLE	20	homogeneous_apolar	18.648652973150927	2.296173965057534	97.9	-9	0.7475049541065972	90.0	1000	[42, 1]	2000	42	fixed wheel phase	common_2000_1000_seed42_autoaligned	-3.3403542564626107	-4.4067261458097295	0.0	-0.22896297035705027	32.70636503372399	-6.081668687943673	18.648652973150927
probe_acidic	hand_specified	LEELLELLEELLELLEELLE	20	interfacial_neg	-26.456817167996785	-2.986160368897951	0.3	-9	0.7475049541065972	46.232746325816365	1000	[42, 1]	2000	42	own hydrophobic moment	common_2000_1000_seed42_autoaligned	-3.3403542564626107	-28.61769209125368	3.8823518396260708	-0.22896297035705027	7.929508998394157	-6.081668687943673	-26.456817167996785
probe_acidic	hand_specified	LEELLELLEELLELLEELLE	20	interfacial_neu	-30.33916900762286	-4.073214518555896	0.0	-9	0.7475049541065972	46.232746325816365	1000	[42, 1]	2000	42	own hydrophobic moment	common_2000_1000_seed42_autoaligned	-3.3403542564626107	-28.61769209125368	0.0	-0.22896297035705027	7.929508998394157	-6.081668687943673	-30.33916900762286
probe_acidic	hand_specified	LEELLELLEELLELLEELLE	20	interfacial_pos	-51.91593863641855	-6.250745480214626	0.0	-9	0.7475049541065972	46.232746325816365	1000	[42, 1]	2000	42	own hydrophobic moment	common_2000_1000_seed42_autoaligned	-3.3403542564626107	-28.61769209125368	-21.576769628795688	-0.22896297035705027	7.929508998394157	-6.081668687943673	-51.91593863641855
family_1	family_design	RERRWWKRWWKEWRKWEKKW	20	homogeneous_polar	-3.7326477159139153	-0.515289177477211	28.8	7	0.8171515742873948	90.0	1000	[42, 1]	2000	42	fixed wheel phase	common_2000_1000_seed42_autoaligned	-2.7774763440751933	-7.7886461114887435	0.0	0.12306268593258088	9.792944706438632	-3.082532652721192	-3.7326477159139153
family_1	family_design	RERRWWKRWWKEWRKWEKKW	20	homogeneous_apolar	11.844644507063572	1.4508138285171466	92.9	7	0.8171515742873948	90.0	1000	[42, 1]	2000	42	fixed wheel phase	common_2000_1000_seed42_autoaligned	-2.7774763440751933	7.7886461114887435	0.0	0.12306268593258088	9.792944706438632	-3.082532652721192	11.844644507063572
family_1	family_design	RERRWWKRWWKEWRKWEKKW	20	interfacial_neg	-78.45264793528173	-8.88123818116596	0.0	7	0.8171515742873948	255.34939508702755	1000	[42, 1]	2000	42	own hydrophobic moment	common_2000_1000_seed42_autoaligned	-2.7774763440751933	-33.61637304727617	-25.275378837250148	0.12306268593258088	-13.823949739891596	-3.082532652721192	-78.45264793528173
family_1	family_design	RERRWWKRWWKEWRKWEKKW	20	interfacial_neu	-53.17726909803157	-7.134087239627958	0.0	7	0.8171515742873948	255.34939508702755	1000	[42, 1]	2000	42	own hydrophobic moment	common_2000_1000_seed42_autoaligned	-2.7774763440751933	-33.61637304727617	0.0	0.12306268593258088	-13.823949739891596	-3.082532652721192	-53.17726909803157
family_1	family_design	RERRWWKRWWKEWRKWEKKW	20	interfacial_pos	-49.50984936587032	-5.961909926432521	0.0	7	0.8171515742873948	255.34939508702755	1000	[42, 1]	2000	42	own hydrophobic moment	common_2000_1000_seed42_autoaligned	-2.7774763440751933	-33.61637304727617	3.6674197321612434	0.12306268593258088	-13.823949739891596	-3.082532652721192	-49.50984936587032
family_2	family_design	WRWERRWWKREKRWEKRWWR	20	homogeneous_polar	-2.5789034074882795	-0.35360169356072607	33.7	7	0.6165648670847274	90.0	1000	[42, 1]	2000	42	fixed wheel phase	common_2000_1000_seed42_autoaligned	-2.830081756447849	-7.842193300324301	0.0	0.1418456257328528	10.510121817247452	-2.558595793696433	-2.5789034074882795
family_2	family_design	WRWERRWWKREKRWEKRWWR	20	homogeneous_apolar	13.105483193160325	1.6074660092348283	94.2	7	0.6165648670847274	90.0	1000	[42, 1]	2000	42	fixed wheel phase	common_2000_1000_seed42_autoaligned	-2.830081756447849	7.842193300324301	0.0	0.1418456257328528	10.510121817247454	-2.558595793696433	13.105483193160325
family_2	family_design	WRWERRWWKREKRWEKRWWR	20	interfacial_neg	-78.3178215187933	-8.865952105251415	0.0	7	0.6165648670847274	82.74652089932309	1000	[42, 1]	2000	42	own hydrophobic moment	common_2000_1000_seed42_autoaligned	-2.830081756447849	-33.6885561657747	-25.275378837250148	0.1418456257328528	-14.10705459135703	-2.558595793696433	-78.3178215187933
family_2	family_design	WRWERRWWKREKRWEKRWWR	20	interfacial_neu	-53.04244268154316	-7.116017150668036	0.0	7	0.6165648670847274	82.74652089932309	1000	[42, 1]	2000	42	own hydrophobic moment	common_2000_1000_seed42_autoaligned	-2.830081756447849	-33.6885561657747	0.0	0.1418456257328528	-14.10705459135703	-2.558595793696433	-53.04244268154316
family_2	family_design	WRWERRWWKREKRWEKRWWR	20	interfacial_pos	-49.37502294938191	-5.94572488161828	0.0	7	0.6165648670847274	82.74652089932309	1000	[42, 1]	2000	42	own hydrophobic moment	common_2000_1000_seed42_autoaligned	-2.830081756447849	-33.6885561657747	3.6674197321612434	0.1418456257328528	-14.10705459135703	-2.558595793696433	-49.37502294938191
family_3	family_design	RREWRREKKWWRRWFRWERR	20	homogeneous_polar	-2.2924589835512754	-0.31345893588898466	35.3	8	0.6066139965397925	90.0	1000	[42, 1]	2000	42	fixed wheel phase	common_2000_1000_seed42_autoaligned	-2.9773769110912855	-12.848855456449035	0.0	0.09680364180391154	16.51680375615164	-3.079834013966504	-2.2924589835512754
family_3	family_design	RREWRREKKWWRRWFRWERR	20	homogeneous_apolar	23.405251929346797	2.8871548791935653	99.6	8	0.6066139965397925	90.0	1000	[42, 1]	2000	42	fixed wheel phase	common_2000_1000_seed42_autoaligned	-2.9773769110912855	12.848855456449035	0.0	0.09680364180391154	16.51680375615164	-3.079834013966504	23.405251929346797
family_3	family_design	RREWRREKKWWRRWFRWERR	20	interfacial_neg	-78.21347100336966	-8.854121264218682	0.0	8	0.6066139965397925	119.03847343821822	1000	[42, 1]	2000	42	own hydrophobic moment	common_2000_1000_seed42_autoaligned	-2.9773769110912855	-30.656865188836882	-28.191151904937776	0.09680364180391154	-13.405046626341123	-3.079834013966504	-78.21347100336966
family_3	family_design	RREWRREKKWWRRWFRWERR	20	interfacial_neu	-50.022319098431886	-6.711245569266044	0.0	8	0.6066139965397925	119.03847343821822	1000	[42, 1]	2000	42	own hydrophobic moment	common_2000_1000_seed42_autoaligned	-2.9773769110912855	-30.656865188836882	0.0	0.09680364180391154	-13.405046626341123	-3.079834013966504	-50.022319098431886
family_3	family_design	RREWRREKKWWRRWFRWERR	20	interfacial_pos	-46.35489936627064	-5.583178454810277	0.0	8	0.6066139965397925	119.03847343821822	1000	[42, 1]	2000	42	own hydrophobic moment	common_2000_1000_seed42_autoaligned	-2.9773769110912855	-30.656865188836882	3.6674197321612434	0.09680364180391154	-13.405046626341123	-3.079834013966504	-46.35489936627064
family_4	family_design	WERRWRREWKKWERWWKKLW	20	homogeneous_polar	-1.7049982794370928	-0.2311312984268831	38.5	6	0.8934782339429719	90.0	1000	[42, 1]	2000	42	fixed wheel phase	common_2000_1000_seed42_autoaligned	-2.803779050261521	-4.187597662297424	0.0	0.08827717571036751	8.82980432657986	-3.631703069168374	-1.7049982794370928
family_4	family_design	WERRWRREWKKWERWWKKLW	20	homogeneous_apolar	6.670197045157757	0.8079175660095275	81.0	6	0.8934782339429719	90.0	1000	[42, 1]	2000	42	fixed wheel phase	common_2000_1000_seed42_autoaligned	-2.803779050261521	4.187597662297424	0.0	0.08827717571036751	8.82980432657986	-3.631703069168374	6.670197045157757
family_4	family_design	WERRWRREWKKWERWWKKLW	20	interfacial_neg	-75.34684130954275	-8.529114338573015	0.0	6	0.8934782339429719	326.39475670719673	1000	[42, 1]	2000	42	own hydrophobic moment	common_2000_1000_seed42_autoaligned	-2.803779050261521	-34.897623400624894	-22.35960576956253	0.08827717571036751	-11.74240719563579	-3.631703069168374	-75.34684130954275
family_4	family_design	WERRWRREWKKWERWWKKLW	20	interfacial_neu	-52.98723553998021	-7.1086180223277	0.0	6	0.8934782339429719	326.39475670719673	1000	[42, 1]	2000	42	own hydrophobic moment	common_2000_1000_seed42_autoaligned	-2.803779050261521	-34.897623400624894	0.0	0.08827717571036751	-11.74240719563579	-3.631703069168374	-52.98723553998021
family_4	family_design	WERRWRREWKKWERWWKKLW	20	interfacial_pos	-49.31981580781897	-5.939097619071855	0.0	6	0.8934782339429719	326.39475670719673	1000	[42, 1]	2000	42	own hydrophobic moment	common_2000_1000_seed42_autoaligned	-2.803779050261521	-34.897623400624894	3.6674197321612434	0.08827717571036751	-11.74240719563579	-3.631703069168374	-49.31981580781897
specificity_1	specificity_design	KRWERRWWRWWKKEWRRERK	20	homogeneous_polar	-4.4515732456383486	-0.616040495750745	25.2	8	0.6274330604683831	90.0	1000	[42, 1]	2000	42	fixed wheel phase	common_2000_1000_seed42_autoaligned	-2.9510742049049576	-12.17951559600455	0.0	0.13270129977745707	13.552299092339014	-3.0059838368453136	-4.4515732456383486
specificity_1	specificity_design	KRWERRWWRWWKKEWRRERK	20	homogeneous_apolar	19.907457946370744	2.4525734682831315	98.4	8	0.6274330604683831	90.0	1000	[42, 1]	2000	42	fixed wheel phase	common_2000_1000_seed42_autoaligned	-2.9510742049049576	12.17951559600455	0.0	0.13270129977745707	13.55229909233901	-3.0059838368453136	19.907457946370744
specificity_1	specificity_design	KRWERRWWRWWKKEWRRERK	20	interfacial_neg	-80.24249777107177	-9.084164144624093	0.0	8	0.6274330604683831	102.88638229205283	1000	[42, 1]	2000	42	own hydrophobic moment	common_2000_1000_seed42_autoaligned	-2.9510742049049576	-31.41478793307133	-28.191151904937776	0.13270129977745707	-14.812201191089848	-3.0059838368453136	-80.24249777107177
specificity_1	specificity_design	KRWERRWWRWWKKEWRRERK	20	interfacial_neu	-52.051345866133985	-6.983185558100432	0.0	8	0.6274330604683831	102.88638229205283	1000	[42, 1]	2000	42	own hydrophobic moment	common_2000_1000_seed42_autoaligned	-2.9510742049049576	-31.41478793307133	0.0	0.13270129977745707	-14.812201191089848	-3.0059838368453136	-52.051345866133985
specificity_1	specificity_design	KRWERRWWRWWKKEWRRERK	20	interfacial_pos	-48.38392613397275	-5.8267500783828385	0.0	8	0.6274330604683831	102.88638229205283	1000	[42, 1]	2000	42	own hydrophobic moment	common_2000_1000_seed42_autoaligned	-2.9510742049049576	-31.41478793307133	3.6674197321612434	0.13270129977745707	-14.812201191089848	-3.0059838368453136	-48.38392613397275
specificity_2	specificity_design	WKKEKKLLRRWLREWRRWER	20	homogeneous_polar	-4.902034083254691	-0.679168763344529	22.8	7	0.7625582069256904	90.0	1000	[42, 1]	2000	42	fixed wheel phase	common_2000_1000_seed42_autoaligned	-3.24566451419183	-10.024241245373315	0.0	0.05488185017731825	11.967777822248767	-3.654787996115632	-4.902034083254691
specificity_2	specificity_design	WKKEKKLLRRWLREWRRWER	20	homogeneous_apolar	15.14644840749194	1.861044563826739	95.8	7	0.7625582069256904	90.0	1000	[42, 1]	2000	42	fixed wheel phase	common_2000_1000_seed42_autoaligned	-3.24566451419183	10.024241245373315	0.0	0.05488185017731825	11.96777782224877	-3.654787996115632	15.14644840749194
specificity_2	specificity_design	WKKEKKLLRRWLREWRRWER	20	interfacial_neg	-75.63114026990621	-8.56134700931907	0.0	7	0.7625582069256904	54.25170004426627	1000	[42, 1]	2000	42	own hydrophobic moment	common_2000_1000_seed42_autoaligned	-3.24566451419183	-30.6749109684615	-25.275378837250148	0.05488185017731825	-12.835279804064424	-3.654787996115632	-75.63114026990621
specificity_2	specificity_design	WKKEKKLLRRWLREWRRWER	20	interfacial_neu	-50.35576143265607	-6.755935124913715	0.0	7	0.7625582069256904	54.25170004426627	1000	[42, 1]	2000	42	own hydrophobic moment	common_2000_1000_seed42_autoaligned	-3.24566451419183	-30.6749109684615	0.0	0.05488185017731825	-12.835279804064424	-3.654787996115632	-50.35576143265607
specificity_2	specificity_design	WKKEKKLLRRWLREWRRWER	20	interfacial_pos	-46.688341700494824	-5.623206064109285	0.0	7	0.7625582069256904	54.25170004426627	1000	[42, 1]	2000	42	own hydrophobic moment	common_2000_1000_seed42_autoaligned	-3.24566451419183	-30.6749109684615	3.6674197321612434	0.05488185017731825	-12.835279804064424	-3.654787996115632	-46.688341700494824
cross_1	cross_design	RERRWFEKEKEREKKEREKE	20	homogeneous_polar	-68.06179245652739	-9.530473460208242	0.0	2	0.18118347128801385	90.0	1000	[42, 1]	2000	42	fixed wheel phase	common_2000_1000_seed42_autoaligned	-2.9878979935658165	-27.748360749943224	0.0	0.2729863814107365	-30.770281990463044	-6.8282381039660365	-68.06179245652739
cross_1	cross_design	RERRWFEKEKEREKKEREKE	20	homogeneous_apolar	-12.565070956640934	-1.5819572945874958	4.3	2	0.18118347128801385	90.0	1000	[42, 1]	2000	42	fixed wheel phase	common_2000_1000_seed42_autoaligned	-2.9878979935658165	27.748360749943224	0.0	0.2729863814107365	-30.77028199046304	-6.8282381039660365	-12.565070956640934
cross_1	cross_design	RERRWFEKEKEREKKEREKE	20	interfacial_neg	-68.22438468556263	-7.721598901406763	0.0	2	0.18118347128801385	258.657319241193	1000	[42, 1]	2000	42	own hydrophobic moment	common_2000_1000_seed42_autoaligned	-2.9878979935658165	-2.776135668783633	-16.52805963418729	0.2729863814107365	-39.377039666470594	-6.8282381039660365	-68.22438468556263
cross_1	cross_design	RERRWFEKEKEREKKEREKE	20	interfacial_neu	-51.69632505137535	-6.935603950041719	0.0	2	0.18118347128801385	258.657319241193	1000	[42, 1]	2000	42	own hydrophobic moment	common_2000_1000_seed42_autoaligned	-2.9878979935658165	-2.776135668783633	0.0	0.2729863814107365	-39.377039666470594	-6.8282381039660365	-51.69632505137535
cross_1	cross_design	RERRWFEKEKEREKKEREKE	20	interfacial_pos	-56.44363510619974	-6.794266343390477	0.0	2	0.18118347128801385	258.657319241193	1000	[42, 1]	2000	42	own hydrophobic moment	common_2000_1000_seed42_autoaligned	-2.9878979935658165	-2.776135668783633	-4.747310054824402	0.2729863814107365	-39.377039666470594	-6.8282381039660365	-56.44363510619974
