## Additional file 2. Computational evaluation, inputs and results for "Helix Design Studio: designing antimicrobial peptide candidates for membrane environments": calls.csv

mode	request	returned_candidates	seed	wall_seconds	workflow
fixed	{'environment': {'preset': 'interfacial_neg'}, 'length': 20, 'n_decoys': 2000, 'residues': ['A', 'R', 'N', 'D', 'C', 'Q', 'E', 'G', 'H', 'I', 'L', 'K', 'M', 'F', 'P', 'S', 'T', 'W', 'Y', 'V'], 'restarts': 2, 'seed': 42, 'steps': 3000, 'weights': {'lambda_charge': 3.0, 'lambda_electrostatic': 4.0, 'lambda_env': 6.0, 'lambda_helix_pairs': 1.5, 'lambda_local': 1.5, 'lambda_pairwise': 0.1}}	1	42	0.38913183426484466	design
fixed	{'environment': {'preset': 'interfacial_neg'}, 'family_size': 4, 'length': 20, 'n_decoys': 2000, 'oversample_factor': 2, 'residues': ['A', 'R', 'N', 'D', 'C', 'Q', 'E', 'G', 'H', 'I', 'L', 'K', 'M', 'F', 'P', 'S', 'T', 'W', 'Y', 'V'], 'restarts': 2, 'seed': 42, 'steps': 3000, 'weights': {'lambda_charge': 3.0, 'lambda_electrostatic': 4.0, 'lambda_env': 6.0, 'lambda_helix_pairs': 1.5, 'lambda_local…	4	42	0.8385693747550249	family
fixed	{'lambda_balance': 0.5, 'length': 20, 'n_decoys': 2000, 'num_sequences': 2, 'off_target_environments': [{'preset': 'interfacial_neu'}, {'preset': 'homogeneous_polar'}], 'residues': ['A', 'R', 'N', 'D', 'C', 'Q', 'E', 'G', 'H', 'I', 'L', 'K', 'M', 'F', 'P', 'S', 'T', 'W', 'Y', 'V'], 'restarts': 4, 'seed': 42, 'steps': 3000, 'target_environment': {'preset': 'interfacial_neg'}, 'weights': {'lambda_c…	2	42	1.820392542053014	specificity
fixed	{'environment_a': {'preset': 'interfacial_neg'}, 'environment_b': {'preset': 'homogeneous_polar'}, 'lambda_gap': 0.5, 'length': 20, 'n_decoys': 2000, 'residues': ['A', 'R', 'N', 'D', 'C', 'Q', 'E', 'G', 'H', 'I', 'L', 'K', 'M', 'F', 'P', 'S', 'T', 'W', 'Y', 'V'], 'restarts': 2, 'seed': 42, 'steps': 3000, 'weights': {'lambda_charge': 3.0, 'lambda_electrostatic': 4.0, 'lambda_env': 6.0, 'lambda_hel…	1	42	0.4988624583929777	cross_design
aligned	{'environment': {'preset': 'interfacial_neg'}, 'length': 20, 'n_decoys': 2000, 'residues': ['A', 'R', 'N', 'D', 'C', 'Q', 'E', 'G', 'H', 'I', 'L', 'K', 'M', 'F', 'P', 'S', 'T', 'W', 'Y', 'V'], 'restarts': 2, 'seed': 42, 'steps': 3000, 'weights': {'lambda_charge': 3.0, 'lambda_electrostatic': 4.0, 'lambda_env': 6.0, 'lambda_helix_pairs': 1.5, 'lambda_local': 1.5, 'lambda_pairwise': 0.1}}	1	42	0.3388246661052108	design
aligned	{'environment': {'preset': 'interfacial_neg'}, 'family_size': 4, 'length': 20, 'n_decoys': 2000, 'oversample_factor': 2, 'residues': ['A', 'R', 'N', 'D', 'C', 'Q', 'E', 'G', 'H', 'I', 'L', 'K', 'M', 'F', 'P', 'S', 'T', 'W', 'Y', 'V'], 'restarts': 2, 'seed': 42, 'steps': 3000, 'weights': {'lambda_charge': 3.0, 'lambda_electrostatic': 4.0, 'lambda_env': 6.0, 'lambda_helix_pairs': 1.5, 'lambda_local…	4	42	0.8954332498833537	family
aligned	{'lambda_balance': 0.5, 'length': 20, 'n_decoys': 2000, 'num_sequences': 2, 'off_target_environments': [{'preset': 'interfacial_neu'}, {'preset': 'homogeneous_polar'}], 'residues': ['A', 'R', 'N', 'D', 'C', 'Q', 'E', 'G', 'H', 'I', 'L', 'K', 'M', 'F', 'P', 'S', 'T', 'W', 'Y', 'V'], 'restarts': 4, 'seed': 42, 'steps': 3000, 'target_environment': {'preset': 'interfacial_neg'}, 'weights': {'lambda_c…	2	42	1.6550716669298708	specificity
aligned	{'environment_a': {'preset': 'interfacial_neg'}, 'environment_b': {'preset': 'homogeneous_polar'}, 'lambda_gap': 0.5, 'length': 20, 'n_decoys': 2000, 'residues': ['A', 'R', 'N', 'D', 'C', 'Q', 'E', 'G', 'H', 'I', 'L', 'K', 'M', 'F', 'P', 'S', 'T', 'W', 'Y', 'V'], 'restarts': 2, 'seed': 42, 'steps': 3000, 'weights': {'lambda_charge': 3.0, 'lambda_electrostatic': 4.0, 'lambda_env': 6.0, 'lambda_hel…	1	42	0.4962820829823613	cross_design
aligned	{'environment': {'preset': 'interfacial_neg'}, 'length': 20, 'n_decoys': 2000, 'residues': ['A', 'R', 'N', 'D', 'C', 'Q', 'E', 'G', 'H', 'I', 'L', 'K', 'M', 'F', 'P', 'S', 'T', 'W', 'Y', 'V'], 'restarts': 2, 'seed': 43, 'steps': 3000, 'weights': {'lambda_charge': 3.0, 'lambda_electrostatic': 4.0, 'lambda_env': 6.0, 'lambda_helix_pairs': 1.5, 'lambda_local': 1.5, 'lambda_pairwise': 0.1}}	1	43	0.3362125838175416	design
aligned	{'environment': {'preset': 'interfacial_neg'}, 'family_size': 4, 'length': 20, 'n_decoys': 2000, 'oversample_factor': 2, 'residues': ['A', 'R', 'N', 'D', 'C', 'Q', 'E', 'G', 'H', 'I', 'L', 'K', 'M', 'F', 'P', 'S', 'T', 'W', 'Y', 'V'], 'restarts': 2, 'seed': 43, 'steps': 3000, 'weights': {'lambda_charge': 3.0, 'lambda_electrostatic': 4.0, 'lambda_env': 6.0, 'lambda_helix_pairs': 1.5, 'lambda_local…	4	43	0.921809374820441	family
aligned	{'lambda_balance': 0.5, 'length': 20, 'n_decoys': 2000, 'num_sequences': 2, 'off_target_environments': [{'preset': 'interfacial_neu'}, {'preset': 'homogeneous_polar'}], 'residues': ['A', 'R', 'N', 'D', 'C', 'Q', 'E', 'G', 'H', 'I', 'L', 'K', 'M', 'F', 'P', 'S', 'T', 'W', 'Y', 'V'], 'restarts': 4, 'seed': 43, 'steps': 3000, 'target_environment': {'preset': 'interfacial_neg'}, 'weights': {'lambda_c…	2	43	1.6224244171753526	specificity
aligned	{'environment_a': {'preset': 'interfacial_neg'}, 'environment_b': {'preset': 'homogeneous_polar'}, 'lambda_gap': 0.5, 'length': 20, 'n_decoys': 2000, 'residues': ['A', 'R', 'N', 'D', 'C', 'Q', 'E', 'G', 'H', 'I', 'L', 'K', 'M', 'F', 'P', 'S', 'T', 'W', 'Y', 'V'], 'restarts': 2, 'seed': 43, 'steps': 3000, 'weights': {'lambda_charge': 3.0, 'lambda_electrostatic': 4.0, 'lambda_env': 6.0, 'lambda_hel…	1	43	0.5262806252576411	cross_design
fixed	{'environment': {'preset': 'interfacial_neg'}, 'length': 20, 'n_decoys': 2000, 'residues': ['A', 'R', 'N', 'D', 'C', 'Q', 'E', 'G', 'H', 'I', 'L', 'K', 'M', 'F', 'P', 'S', 'T', 'W', 'Y', 'V'], 'restarts': 2, 'seed': 43, 'steps': 3000, 'weights': {'lambda_charge': 3.0, 'lambda_electrostatic': 4.0, 'lambda_env': 6.0, 'lambda_helix_pairs': 1.5, 'lambda_local': 1.5, 'lambda_pairwise': 0.1}}	1	43	0.3918307079002261	design
fixed	{'environment': {'preset': 'interfacial_neg'}, 'family_size': 4, 'length': 20, 'n_decoys': 2000, 'oversample_factor': 2, 'residues': ['A', 'R', 'N', 'D', 'C', 'Q', 'E', 'G', 'H', 'I', 'L', 'K', 'M', 'F', 'P', 'S', 'T', 'W', 'Y', 'V'], 'restarts': 2, 'seed': 43, 'steps': 3000, 'weights': {'lambda_charge': 3.0, 'lambda_electrostatic': 4.0, 'lambda_env': 6.0, 'lambda_helix_pairs': 1.5, 'lambda_local…	4	43	0.8448542500846088	family
fixed	{'lambda_balance': 0.5, 'length': 20, 'n_decoys': 2000, 'num_sequences': 2, 'off_target_environments': [{'preset': 'interfacial_neu'}, {'preset': 'homogeneous_polar'}], 'residues': ['A', 'R', 'N', 'D', 'C', 'Q', 'E', 'G', 'H', 'I', 'L', 'K', 'M', 'F', 'P', 'S', 'T', 'W', 'Y', 'V'], 'restarts': 4, 'seed': 43, 'steps': 3000, 'target_environment': {'preset': 'interfacial_neg'}, 'weights': {'lambda_c…	2	43	1.8543908754363656	specificity
fixed	{'environment_a': {'preset': 'interfacial_neg'}, 'environment_b': {'preset': 'homogeneous_polar'}, 'lambda_gap': 0.5, 'length': 20, 'n_decoys': 2000, 'residues': ['A', 'R', 'N', 'D', 'C', 'Q', 'E', 'G', 'H', 'I', 'L', 'K', 'M', 'F', 'P', 'S', 'T', 'W', 'Y', 'V'], 'restarts': 2, 'seed': 43, 'steps': 3000, 'weights': {'lambda_charge': 3.0, 'lambda_electrostatic': 4.0, 'lambda_env': 6.0, 'lambda_hel…	1	43	0.49730808287858963	cross_design
fixed	{'environment': {'preset': 'interfacial_neg'}, 'length': 20, 'n_decoys': 2000, 'residues': ['A', 'R', 'N', 'D', 'C', 'Q', 'E', 'G', 'H', 'I', 'L', 'K', 'M', 'F', 'P', 'S', 'T', 'W', 'Y', 'V'], 'restarts': 2, 'seed': 44, 'steps': 3000, 'weights': {'lambda_charge': 3.0, 'lambda_electrostatic': 4.0, 'lambda_env': 6.0, 'lambda_helix_pairs': 1.5, 'lambda_local': 1.5, 'lambda_pairwise': 0.1}}	1	44	0.37621383275836706	design
fixed	{'environment': {'preset': 'interfacial_neg'}, 'family_size': 4, 'length': 20, 'n_decoys': 2000, 'oversample_factor': 2, 'residues': ['A', 'R', 'N', 'D', 'C', 'Q', 'E', 'G', 'H', 'I', 'L', 'K', 'M', 'F', 'P', 'S', 'T', 'W', 'Y', 'V'], 'restarts': 2, 'seed': 44, 'steps': 3000, 'weights': {'lambda_charge': 3.0, 'lambda_electrostatic': 4.0, 'lambda_env': 6.0, 'lambda_helix_pairs': 1.5, 'lambda_local…	4	44	0.8720643748529255	family
fixed	{'lambda_balance': 0.5, 'length': 20, 'n_decoys': 2000, 'num_sequences': 2, 'off_target_environments': [{'preset': 'interfacial_neu'}, {'preset': 'homogeneous_polar'}], 'residues': ['A', 'R', 'N', 'D', 'C', 'Q', 'E', 'G', 'H', 'I', 'L', 'K', 'M', 'F', 'P', 'S', 'T', 'W', 'Y', 'V'], 'restarts': 4, 'seed': 44, 'steps': 3000, 'target_environment': {'preset': 'interfacial_neg'}, 'weights': {'lambda_c…	2	44	1.791475874837488	specificity
fixed	{'environment_a': {'preset': 'interfacial_neg'}, 'environment_b': {'preset': 'homogeneous_polar'}, 'lambda_gap': 0.5, 'length': 20, 'n_decoys': 2000, 'residues': ['A', 'R', 'N', 'D', 'C', 'Q', 'E', 'G', 'H', 'I', 'L', 'K', 'M', 'F', 'P', 'S', 'T', 'W', 'Y', 'V'], 'restarts': 2, 'seed': 44, 'steps': 3000, 'weights': {'lambda_charge': 3.0, 'lambda_electrostatic': 4.0, 'lambda_env': 6.0, 'lambda_hel…	1	44	0.4978042496368289	cross_design
aligned	{'environment': {'preset': 'interfacial_neg'}, 'length': 20, 'n_decoys': 2000, 'residues': ['A', 'R', 'N', 'D', 'C', 'Q', 'E', 'G', 'H', 'I', 'L', 'K', 'M', 'F', 'P', 'S', 'T', 'W', 'Y', 'V'], 'restarts': 2, 'seed': 44, 'steps': 3000, 'weights': {'lambda_charge': 3.0, 'lambda_electrostatic': 4.0, 'lambda_env': 6.0, 'lambda_helix_pairs': 1.5, 'lambda_local': 1.5, 'lambda_pairwise': 0.1}}	1	44	0.31496637500822544	design
aligned	{'environment': {'preset': 'interfacial_neg'}, 'family_size': 4, 'length': 20, 'n_decoys': 2000, 'oversample_factor': 2, 'residues': ['A', 'R', 'N', 'D', 'C', 'Q', 'E', 'G', 'H', 'I', 'L', 'K', 'M', 'F', 'P', 'S', 'T', 'W', 'Y', 'V'], 'restarts': 2, 'seed': 44, 'steps': 3000, 'weights': {'lambda_charge': 3.0, 'lambda_electrostatic': 4.0, 'lambda_env': 6.0, 'lambda_helix_pairs': 1.5, 'lambda_local…	4	44	0.9058016249909997	family
aligned	{'lambda_balance': 0.5, 'length': 20, 'n_decoys': 2000, 'num_sequences': 2, 'off_target_environments': [{'preset': 'interfacial_neu'}, {'preset': 'homogeneous_polar'}], 'residues': ['A', 'R', 'N', 'D', 'C', 'Q', 'E', 'G', 'H', 'I', 'L', 'K', 'M', 'F', 'P', 'S', 'T', 'W', 'Y', 'V'], 'restarts': 4, 'seed': 44, 'steps': 3000, 'target_environment': {'preset': 'interfacial_neg'}, 'weights': {'lambda_c…	2	44	1.6521148337051272	specificity
aligned	{'environment_a': {'preset': 'interfacial_neg'}, 'environment_b': {'preset': 'homogeneous_polar'}, 'lambda_gap': 0.5, 'length': 20, 'n_decoys': 2000, 'residues': ['A', 'R', 'N', 'D', 'C', 'Q', 'E', 'G', 'H', 'I', 'L', 'K', 'M', 'F', 'P', 'S', 'T', 'W', 'Y', 'V'], 'restarts': 2, 'seed': 44, 'steps': 3000, 'weights': {'lambda_charge': 3.0, 'lambda_electrostatic': 4.0, 'lambda_env': 6.0, 'lambda_hel…	1	44	0.4947246666997671	cross_design
