## Additional file 2. Computational evaluation, inputs and results for "Helix Design Studio: designing antimicrobial peptide candidates for membrane environments": collection_diversity.csv

seed	workflow	mode	unique_sequences	pair_count	minimum_hamming_distance	mean_hamming_distance
42	design	fixed	1	0
42	design	aligned	1	0
42	family	fixed	4	6	4	7.0
42	family	aligned	4	6	10	16.333333333333332
42	specificity	fixed	2	1	11	11.0
42	specificity	aligned	2	1	13	13.0
42	cross_design	fixed	1	0
42	cross_design	aligned	1	0
43	design	fixed	1	0
43	design	aligned	1	0
43	family	fixed	4	6	6	9.0
43	family	aligned	4	6	11	16.333333333333332
43	specificity	fixed	2	1	11	11.0
43	specificity	aligned	2	1	12	12.0
43	cross_design	fixed	1	0
43	cross_design	aligned	1	0
44	design	fixed	1	0
44	design	aligned	1	0
44	family	fixed	4	6	4	6.833333333333333
44	family	aligned	4	6	9	11.166666666666666
44	specificity	fixed	2	1	8	8.0
44	specificity	aligned	2	1	13	13.0
44	cross_design	fixed	1	0
44	cross_design	aligned	1	0
