## Additional file 2. Computational evaluation, inputs and results for "Helix Design Studio: designing antimicrobial peptide candidates for membrane environments": candidate_scores.csv

mode	native_objective	native_rank	returned_rank	seed	sequence	workflow	common_aligned_objective	common_energy_margin	common_z_score_margin	common_rank_within_collection	common_rank_within_matched_seed
fixed	-74.81725338339854	1	1	42	WRWERKWWKWWRRWERRLWK	design	-59.924467034201626			1	2
fixed	-75.88694750349784	1	1	42	WKWEKKWWRWWRREWKRWWR	family	-69.50262863785656			2	6
fixed	-75.79890425461268	2	2	42	WRWEKKWWRWWRRWERRWWR	family	-61.16031647433944			3	7
fixed	-75.24405694535659	3	3	42	ERWWKRWWREWKREWRRLWR	family	-74.17174763069116			1	5
fixed	-74.81725338339854	4	4	42	WRWERKWWKWWRRWERRLWK	family	-59.924467034201626			4	8
fixed	-50.71159771013875	1	1	42	WRLEKRWWRWIRRWERRLWR	specificity	-40.47400486766917	22.359605769562535	1.7665390977741113	1	3
fixed	-50.14034436832885	2	2	42	WRLLRKEWKIIRKWWKKEWR	specificity	-35.68745153343493	19.443832701874896	1.5132194886233146	2	4
fixed	-132.3769290223242	1	1	42	WREREKEKKDREREREREWK	cross_design	-125.17595501658428			1	2
aligned	-78.45264793528173	1	1	42	RERRWWKRWWKEWRKWEKKW	design	-78.45264793528173			1	1
aligned	-78.45264793528173	1	1	42	RERRWWKRWWKEWRKWEKKW	family	-78.45264793528173			1	1
aligned	-78.3178215187933	2	2	42	WRWERRWWKREKRWEKRWWR	family	-78.3178215187933			2	2
aligned	-78.21347100336966	3	3	42	RREWRREKKWWRRWFRWERR	family	-78.21347100336966			3	3
aligned	-75.34684130954275	4	4	42	WERRWRREWKKWERWWKKLW	family	-75.34684130954275			4	4
aligned	-54.216824838004776	1	1	42	KRWERRWWRWWKKEWRRERK	specificity	-54.216824838004776	28.191151904937783	2.100978586523661	1	1
aligned	-50.45325955357818	2	2	42	WKKEKKLLRRWLREWRRWER	specificity	-50.45325955357818	25.275378837250145	1.8054118844053546	2	2
aligned	-136.2048810275724	1	1	42	RERRWFEKEKEREKKEREKE	cross_design	-136.2048810275724			1	1
aligned	-75.74728514463241	1	1	43	RWWRRELRRDKKWWRRWWRE	design	-75.79650164085336			1	1
aligned	-78.74426980825916	1	1	43	WRREKKWEKRWWRWERRWWR	family	-78.76297729282757			1	1
aligned	-78.59600608258248	2	2	43	WRRWERRWWRWWRRELRKEK	family	-78.60779203536148			2	2
aligned	-76.47187295235561	3	3	43	KERRLWKKERRWEKKWWKWW	family	-76.28211411269885			3	3
aligned	-75.74728514463241	4	4	43	RWWRRELRRDKKWWRRWWRE	family	-75.79650164085336			4	4
aligned	-50.79442231162832	1	1	43	KEKRIERKWWRWWKKELKKW	specificity	-51.030014410215614	25.275378837250145	1.781593213158505	1	1
aligned	-50.24013394613182	2	2	43	RWLRRERRELRKWLRWEKKW	specificity	-50.48384784341676	25.275378837250145	1.8041486572105017	2	2
aligned	-139.24741241377188	1	1	43	REKKERERERRDRERWERER	cross_design	-137.07145294663025			1	1
fixed	-74.40873681179362	1	1	43	WRWEKRWWREWRREWKRWWK	design	-61.84001719547782			1	2
fixed	-74.93777643701065	1	1	43	WKWERRWWREWRRWWKKWER	family	-74.68993205661604			1	5
fixed	-74.43980815945439	2	2	43	WKWERRWEKWWKKWWRREWK	family	-60.646338504737955			4	8
fixed	-74.40873681179362	3	3	43	WRWEKRWWREWRREWKRWWK	family	-61.84001719547782			3	7
fixed	-73.89433348530845	4	4	43	ERRERKWWRDWKRWWRRWEK	family	-72.19483427701994			2	6
fixed	-50.44592794083752	1	1	43	WKWWKREWRWWRRWWRRELR	specificity	-45.279900454188535	22.359605769562528	1.5680664785934582	1	3
fixed	-49.1732406832031	2	2	43	WRWEKRWWRIFKRWDKRWWK	specificity	-39.85356210432866	22.359605769562535	1.792161980767509	2	4
fixed	-138.3831597814472	1	1	43	EKKERRERREREKERERRER	cross_design	-125.98538428862767			1	2
fixed	-73.77249785027912	1	1	44	EKWWRRWWREWRRWWKRLER	design	-73.2095136409049			1	2
fixed	-74.3226860293503	1	1	44	WRWWRRWERWWRRWWKKEWR	family	-69.80245940293744			3	7
fixed	-74.1663470367198	2	2	44	EKWWRRWWREWRREWRRWWR	family	-75.35203898897298			1	5
fixed	-73.77249785027912	3	3	44	EKWWRRWWREWRRWWKRLER	family	-73.2095136409049			2	6
fixed	-72.99024222616472	4	4	44	WRWEKRWWRWWRRWEKRLWR	family	-60.073747805302034			4	8
fixed	-49.73556257008471	1	1	44	EKWLRRWWREFRREWRRWWR	specificity	-47.92095033205037	22.359605769562542	1.4589970913774133	1	3
fixed	-49.31388484054612	2	2	44	WKFLRRWERWWRRWERRWIR	specificity	-41.196635506499156	22.359605769562528	1.7366960866210848	2	4
fixed	-132.48926401371563	1	1	44	EREREKERRERERDLRERER	cross_design	-130.9241536655368			1	2
aligned	-76.01778188676467	1	1	44	WWKEWRRWWRRERRWERRWW	design	-77.92784413983188			1	1
aligned	-76.32786157275311	1	1	44	WKKEWRWWRRWWRKERRWWR	family	-78.44633355299459			1	1
aligned	-76.01778188676467	2	2	44	WWKEWRRWWRRERRWERRWW	family	-77.92784413983188			2	2
aligned	-75.86154485735494	3	3	44	WRREWRRELRWWKKWWKKER	family	-77.86596766106874			3	3
aligned	-74.91384223954198	4	4	44	WWRKERRWDRRWWKDWRRWW	family	-76.84771048889108			4	4
aligned	-49.743149436452825	1	1	44	RRWERRDKRLWRREKRIERK	specificity	-51.60769846584264	28.191151904937783	2.2087296051493848	1	1
aligned	-49.06076475221026	2	2	44	EKRWRRLERRWWRWWRKEWR	specificity	-50.86707808060875	25.275378837250166	1.7883221150904332	2	2
aligned	-144.68042126016468	1	1	44	EKEREKERREKEKERREREK	cross_design	-145.6291466072446			1	1
